# Genomic Dimensionality Bounds Mixed-Model Association Power, Fine-Mapping Resolution, and Genomic Prediction Reliability

**DOI:** 10.64898/2026.06.02.729628

**Authors:** Jicai Jiang

## Abstract

Mixed-model genome-wide association studies (GWAS) behave differently in livestock than in humans, yet a unified explanation is lacking. Analyses using the full genomic relationship matrix (full-GRM; from genome-wide SNPs) yield only a few significant peaks even with hundreds of thousands of animals, whereas leave-one-chromosome-out (LOCO), numerator-relationship-matrix, and sparse-GRM approaches report many broad associations over similar data. Here we develop a framework that traces these behaviors to the low effective genomic dimensionality, *M*_*e*_, of small-*N*_*e*_ populations. Starting from the mixed-model association statistic, we derive the per-SNP non-centrality parameter under full-GRM testing and show that its sample-size dependence is fully captured by a sigmoid sum *S*(*N*) over LD-matrix eigenmodes. *S*(*N*) grows concavely with *N* toward a practical ceiling *M*_*e*_, from which the framework predicts a full-GRM detection floor *q*_min_ ≈ 30*h*^2^*/M*_*e*_ on per-SNP proportion of phenotypic variance explained at 50% power (e.g., ~0.09% for cattle at *h*^2^ = 0.3), and a fine-mapping resolution limit through both *M*_*e*_ and 4*N*_*e*_-scaled LD decay. LOCO bypasses the full-GRM ceiling but detects LD-aggregated block-level signals rather than SNP-level excess effects, explaining its inflation in livestock and agreement with full-GRM in humans. The framework is supported by analyses of livestock chip panels, coalescent eigenvalue spectra, and phenotype simulations. The same *S*(*N*) sets the in-sample GBLUP reliability and bounds the out-of-sample reliability, , explaining why genomic prediction is comparatively easy while SNP-level mapping and fine-mapping remain difficult in livestock (vice versa in humans). For livestock GWAS aimed at SNP-level interpretation (e.g., candidate-gene prioritization, fine-mapping, or molecular-QTL colocalization), the framework supports full-GRM methods as the appropriate default.

**Article Summary:** Genome-wide association methods that largely agree in humans can give strikingly different results in livestock, complicating their use and interpretation for animal breeding. This study develops a framework, derived from the association test statistic, that traces this divergence to one cause. The small effective population size of livestock explains why some methods detect few signals even in huge datasets, why others report many broad associations, why livestock differ from humans, how precisely causal variants can be mapped, and why prediction stays comparatively easy. The framework predicts these outcomes quantitatively, with explicit formulas. It guides method choice and sets realistic expectations.
