## Supplementary Table 1 for "Genomic Dimensionality Bounds Mixed-Model Association Power, Fine-Mapping Resolution, and Genomic Prediction Reliability"

Dataset	Mode	N	h2	N_SNPs	Mean	SD	CV	Min	P10	Median	P90	Max
Chinese Holstein	full-GRM	2510	0.1	42775	0.7729	0.0679	0.0878	0.2375	0.6907	0.7725	0.8511	1.1404
Chinese Holstein	full-GRM	2510	0.3	42775	0.7069	0.0903	0.1277	0.1785	0.6029	0.7008	0.8134	1.1947
Chinese Holstein	full-GRM	2510	0.5	42775	0.7064	0.1109	0.157	0.1777	0.5811	0.6962	0.8396	1.3024
Chinese Holstein	LOCO	2510	0.1	42775	0.8331	0.0627	0.0753	0.2429	0.7524	0.8383	0.9035	1.1544
Chinese Holstein	LOCO	2510	0.3	42775	0.8554	0.0761	0.089	0.188	0.7573	0.8617	0.9401	1.2424
Chinese Holstein	LOCO	2510	0.5	42775	0.9523	0.0887	0.0932	0.193	0.837	0.9598	1.0513	1.3985
Karacabey Merino	full-GRM	734	0.1	35774	0.8634	0.0488	0.0565	0.6341	0.803	0.8653	0.9221	1.1306
Karacabey Merino	full-GRM	734	0.3	35774	0.8089	0.0621	0.0767	0.4425	0.7349	0.8114	0.8828	1.1192
Karacabey Merino	full-GRM	734	0.5	35774	0.8122	0.0738	0.0908	0.3538	0.7266	0.8141	0.9001	1.168
Karacabey Merino	LOCO	734	0.1	35774	0.8873	0.0478	0.0539	0.6542	0.8266	0.8886	0.9461	1.1544
Karacabey Merino	LOCO	734	0.3	35774	0.8713	0.0585	0.0671	0.5576	0.7963	0.8736	0.9437	1.1721
Karacabey Merino	LOCO	734	0.5	35774	0.9173	0.068	0.0741	0.5297	0.8298	0.9202	1.0015	1.2625
German Holstein	full-GRM	5024	0.1	42216	0.7388	0.0583	0.0789	0.4964	0.6669	0.738	0.8097	1.0026
German Holstein	full-GRM	5024	0.3	42216	0.6297	0.0869	0.138	0.3121	0.5248	0.6252	0.7384	1.0345
German Holstein	full-GRM	5024	0.5	42216	0.6089	0.1083	0.1779	0.2545	0.4814	0.5996	0.747	1.1344
