## Supplementary Table 2 for "Genomic Dimensionality Bounds Mixed-Model Association Power, Fine-Mapping Resolution, and Genomic Prediction Reliability"

Ne	h2	beta2	N	focal_SNP	chr	MAF	c_l	theoretical_NCP	empirical_NCP	ratio
20	0.1	0.001	5000	snp_1_12709676	1	0.07512	0.684886	3.4082	3.5232	1.0337
20	0.1	0.001	5000	snp_2_52446065	2	0.1728	0.632099	3.1455	3.9981	1.2711
20	0.1	0.001	5000	snp_3_89229500	3	0.2753	0.757499	3.7695	3.6853	0.9777
20	0.1	0.001	5000	snp_4_98371204	4	0.3746	0.65415	3.2552	3.3776	1.0376
20	0.1	0.001	5000	snp_5_76120008	5	0.4739	0.777172	3.8674	3.2756	0.847
20	0.1	0.001	10000	snp_1_12709676	1	0.07512	0.545347	5.4276	5.9652	1.0991
20	0.1	0.001	10000	snp_2_52446065	2	0.1728	0.521048	5.1857	5.4737	1.0555
20	0.1	0.001	10000	snp_3_89229500	3	0.2753	0.650125	6.4704	6.2631	0.968
20	0.1	0.001	10000	snp_4_98371204	4	0.3746	0.520058	5.1759	5.1724	0.9993
20	0.1	0.001	10000	snp_5_76120008	5	0.4739	0.668682	6.6551	6.2188	0.9345
20	0.1	0.001	20000	snp_1_12709676	1	0.07512	0.400504	7.972	8.3246	1.0442
20	0.1	0.001	20000	snp_2_52446065	2	0.1728	0.390095	7.7648	7.8104	1.0059
20	0.1	0.001	20000	snp_3_89229500	3	0.2753	0.522145	10.3933	10.8311	1.0421
20	0.1	0.001	20000	snp_4_98371204	4	0.3746	0.396098	7.8843	6.7501	0.8561
20	0.1	0.001	20000	snp_5_76120008	5	0.4739	0.536986	10.6887	9.8145	0.9182
20	0.1	0.001	50000	snp_1_12709676	1	0.07512	0.249935	12.4374	11.297	0.9083
20	0.1	0.001	50000	snp_2_52446065	2	0.1728	0.248857	12.3837	14.7801	1.1935
20	0.1	0.001	50000	snp_3_89229500	3	0.2753	0.372303	18.5267	18.2871	0.9871
20	0.1	0.001	50000	snp_4_98371204	4	0.3746	0.257118	12.7948	13.6108	1.0638
20	0.1	0.001	50000	snp_5_76120008	5	0.4739	0.370411	18.4326	17.6475	0.9574
20	0.1	0.01	5000	snp_1_12709676	1	0.07512	0.786719	39.3261	42.1514	1.0718
20	0.1	0.01	5000	snp_2_52446065	2	0.1728	0.702461	35.1143	39.403	1.1221
20	0.1	0.01	5000	snp_3_89229500	3	0.2753	0.813515	40.6656	41.826	1.0285
20	0.1	0.01	5000	snp_4_98371204	4	0.3746	0.749112	37.4462	39.8276	1.0636
20	0.1	0.01	5000	snp_5_76120008	5	0.4739	0.83994	41.9865	42.8989	1.0217
20	0.1	0.01	10000	snp_1_12709676	1	0.07512	0.665294	66.5128	71.1834	1.0702
20	0.1	0.01	10000	snp_2_52446065	2	0.1728	0.610336	61.0183	64.6563	1.0596
20	0.1	0.01	10000	snp_3_89229500	3	0.2753	0.727233	72.7051	74.5963	1.026
20	0.1	0.01	10000	snp_4_98371204	4	0.3746	0.628065	62.7908	65.0152	1.0354
20	0.1	0.01	10000	snp_5_76120008	5	0.4739	0.753097	75.2908	77.0835	1.0238
20	0.1	0.01	20000	snp_1_12709676	1	0.07512	0.517955	103.5651	108.3335	1.046
20	0.1	0.01	20000	snp_2_52446065	2	0.1728	0.489365	97.8485	102.4572	1.0471
20	0.1	0.01	20000	snp_3_89229500	3	0.2753	0.614376	122.8446	129.2709	1.0523
20	0.1	0.01	20000	snp_4_98371204	4	0.3746	0.503124	100.5996	99.4964	0.989
20	0.1	0.01	20000	snp_5_76120008	5	0.4739	0.637844	127.5369	129.6582	1.0166
20	0.1	0.01	50000	snp_1_12709676	1	0.07512	0.3425	171.2069	173.408	1.0129
20	0.1	0.01	50000	snp_2_52446065	2	0.1728	0.339958	169.9363	185.7989	1.0933
20	0.1	0.01	50000	snp_3_89229500	3	0.2753	0.467101	233.4922	241.1189	1.0327
20	0.1	0.01	50000	snp_4_98371204	4	0.3746	0.343718	171.8163	180.7704	1.0521
20	0.1	0.01	50000	snp_5_76120008	5	0.4739	0.472171	236.0263	243.3598	1.0311
20	0.3	0.001	5000	snp_1_12709676	1	0.07512	0.498095	2.4537	2.5071	1.0217
20	0.3	0.001	5000	snp_2_52446065	2	0.1728	0.494437	2.4357	3.1595	1.2971
20	0.3	0.001	5000	snp_3_89229500	3	0.2753	0.661035	3.2564	3.0606	0.9399
20	0.3	0.001	5000	snp_4_98371204	4	0.3746	0.490447	2.4161	2.4426	1.011
20	0.3	0.001	5000	snp_5_76120008	5	0.4739	0.666445	3.2831	2.4284	0.7397
20	0.3	0.001	10000	snp_1_12709676	1	0.07512	0.36196	3.5662	3.7678	1.0565
20	0.3	0.001	10000	snp_2_52446065	2	0.1728	0.359833	3.5453	3.8653	1.0903
20	0.3	0.001	10000	snp_3_89229500	3	0.2753	0.516673	5.0905	4.9837	0.979
20	0.3	0.001	10000	snp_4_98371204	4	0.3746	0.357873	3.5259	3.8853	1.1019
20	0.3	0.001	10000	snp_5_76120008	5	0.4739	0.517906	5.1027	4.7013	0.9213
20	0.3	0.001	20000	snp_1_12709676	1	0.07512	0.244707	4.822	5.5829	1.1578
20	0.3	0.001	20000	snp_2_52446065	2	0.1728	0.238553	4.7007	4.645	0.9882
20	0.3	0.001	20000	snp_3_89229500	3	0.2753	0.379136	7.4709	7.9529	1.0645
20	0.3	0.001	20000	snp_4_98371204	4	0.3746	0.254519	5.0153	4.2783	0.853
20	0.3	0.001	20000	snp_5_76120008	5	0.4739	0.377753	7.4436	7.4735	1.004
20	0.3	0.001	50000	snp_1_12709676	1	0.07512	0.140468	6.9198	5.8008	0.8383
20	0.3	0.001	50000	snp_2_52446065	2	0.1728	0.135747	6.6872	8.1436	1.2178
20	0.3	0.001	50000	snp_3_89229500	3	0.2753	0.242514	11.9468	11.3279	0.9482
20	0.3	0.001	50000	snp_4_98371204	4	0.3746	0.156448	7.707	8.0348	1.0425
20	0.3	0.001	50000	snp_5_76120008	5	0.4739	0.233781	11.5166	10.4758	0.9096
20	0.3	0.01	5000	snp_1_12709676	1	0.07512	0.522217	26.0782	27.5708	1.0572
20	0.3	0.01	5000	snp_2_52446065	2	0.1728	0.513981	25.6669	28.6461	1.1161
20	0.3	0.01	5000	snp_3_89229500	3	0.2753	0.672233	33.5696	33.6338	1.0019
20	0.3	0.01	5000	snp_4_98371204	4	0.3746	0.510713	25.5037	26.6951	1.0467
20	0.3	0.01	5000	snp_5_76120008	5	0.4739	0.679902	33.9526	33.3468	0.9822
20	0.3	0.01	10000	snp_1_12709676	1	0.07512	0.383917	38.3437	40.4563	1.0551
20	0.3	0.01	10000	snp_2_52446065	2	0.1728	0.381239	38.0763	40.7104	1.0692
20	0.3	0.01	10000	snp_3_89229500	3	0.2753	0.532898	53.2232	54.8605	1.0308
20	0.3	0.01	10000	snp_4_98371204	4	0.3746	0.376843	37.6372	40.4352	1.0743
20	0.3	0.01	10000	snp_5_76120008	5	0.4739	0.537068	53.6397	54.8831	1.0232
20	0.3	0.01	20000	snp_1_12709676	1	0.07512	0.262451	52.4246	55.7654	1.0637
20	0.3	0.01	20000	snp_2_52446065	2	0.1728	0.256885	51.3128	52.8189	1.0294
20	0.3	0.01	20000	snp_3_89229500	3	0.2753	0.396043	79.1097	83.0266	1.0495
20	0.3	0.01	20000	snp_4_98371204	4	0.3746	0.270097	53.9519	53.2246	0.9865
20	0.3	0.01	20000	snp_5_76120008	5	0.4739	0.396929	79.2865	78.4	0.9888
20	0.3	0.01	50000	snp_1_12709676	1	0.07512	0.152377	76.0933	73.5519	0.9666
20	0.3	0.01	50000	snp_2_52446065	2	0.1728	0.148207	74.0108	80.6712	1.09
20	0.3	0.01	50000	snp_3_89229500	3	0.2753	0.257663	128.6705	129.8873	1.0095
20	0.3	0.01	50000	snp_4_98371204	4	0.3746	0.166874	83.3328	86.5323	1.0384
20	0.3	0.01	50000	snp_5_76120008	5	0.4739	0.249653	124.6705	124.2736	0.9968
20	0.5	0.001	5000	snp_1_12709676	1	0.07512	0.442679	2.1586	2.1675	1.0041
20	0.5	0.001	5000	snp_2_52446065	2	0.1728	0.445469	2.1722	2.7404	1.2616
20	0.5	0.001	5000	snp_3_89229500	3	0.2753	0.653312	3.1857	2.894	0.9084
20	0.5	0.001	5000	snp_4_98371204	4	0.3746	0.449807	2.1934	2.2095	1.0073
20	0.5	0.001	5000	snp_5_76120008	5	0.4739	0.650119	3.1701	2.181	0.688
20	0.5	0.001	10000	snp_1_12709676	1	0.07512	0.310664	3.0298	3.0769	1.0156
20	0.5	0.001	10000	snp_2_52446065	2	0.1728	0.30608	2.985	3.2451	1.0871
20	0.5	0.001	10000	snp_3_89229500	3	0.2753	0.488769	4.7667	4.6648	0.9786
20	0.5	0.001	10000	snp_4_98371204	4	0.3746	0.318242	3.1037	3.7342	1.2031
20	0.5	0.001	10000	snp_5_76120008	5	0.4739	0.479451	4.6758	4.2164	0.9018
20	0.5	0.001	20000	snp_1_12709676	1	0.07512	0.20282	3.956	4.4534	1.1257
20	0.5	0.001	20000	snp_2_52446065	2	0.1728	0.193672	3.7776	3.5081	0.9287
20	0.5	0.001	20000	snp_3_89229500	3	0.2753	0.343637	6.7026	6.7128	1.0015
20	0.5	0.001	20000	snp_4_98371204	4	0.3746	0.222381	4.3375	3.5681	0.8226
20	0.5	0.001	20000	snp_5_76120008	5	0.4739	0.334689	6.5281	5.257	0.8053
20	0.5	0.001	50000	snp_1_12709676	1	0.07512	0.112566	5.489	4.4327	0.8076
20	0.5	0.001	50000	snp_2_52446065	2	0.1728	0.10572	5.1552	6.4782	1.2566
20	0.5	0.001	50000	snp_3_89229500	3	0.2753	0.206006	10.0453	8.9672	0.8927
20	0.5	0.001	50000	snp_4_98371204	4	0.3746	0.134935	6.5797	7.8374	1.1911
20	0.5	0.001	50000	snp_5_76120008	5	0.4739	0.194598	9.4891	8.5023	0.896
20	0.5	0.01	5000	snp_1_12709676	1	0.07512	0.449631	22.431	23.6107	1.0526
20	0.5	0.01	5000	snp_2_52446065	2	0.1728	0.452174	22.5578	24.9649	1.1067
20	0.5	0.01	5000	snp_3_89229500	3	0.2753	0.649574	32.4056	32.3389	0.9979
20	0.5	0.01	5000	snp_4_98371204	4	0.3746	0.45343	22.6205	23.7026	1.0478
20	0.5	0.01	5000	snp_5_76120008	5	0.4739	0.648236	32.3389	31.3198	0.9685
20	0.5	0.01	10000	snp_1_12709676	1	0.07512	0.317605	31.689	33.0572	1.0432
20	0.5	0.01	10000	snp_2_52446065	2	0.1728	0.313898	31.3192	33.5379	1.0708
20	0.5	0.01	10000	snp_3_89229500	3	0.2753	0.489965	48.8862	50.6417	1.0359
20	0.5	0.01	10000	snp_4_98371204	4	0.3746	0.32246	32.1735	36.0132	1.1193
20	0.5	0.01	10000	snp_5_76120008	5	0.4739	0.482853	48.1767	49.4634	1.0267
20	0.5	0.01	20000	snp_1_12709676	1	0.07512	0.208704	41.6468	44.9991	1.0805
20	0.5	0.01	20000	snp_2_52446065	2	0.1728	0.20026	39.9618	39.9245	0.9991
20	0.5	0.01	20000	snp_3_89229500	3	0.2753	0.347499	69.3434	71.8823	1.0366
20	0.5	0.01	20000	snp_4_98371204	4	0.3746	0.225872	45.0728	43.3724	0.9623
20	0.5	0.01	20000	snp_5_76120008	5	0.4739	0.340118	67.8706	64.1154	0.9447
20	0.5	0.01	50000	snp_1_12709676	1	0.07512	0.116529	58.1334	54.1432	0.9314
20	0.5	0.01	50000	snp_2_52446065	2	0.1728	0.110184	54.9679	60.7503	1.1052
20	0.5	0.01	50000	snp_3_89229500	3	0.2753	0.211248	105.3864	99.6612	0.9457
20	0.5	0.01	50000	snp_4_98371204	4	0.3746	0.137403	68.547	77.6444	1.1327
20	0.5	0.01	50000	snp_5_76120008	5	0.4739	0.200456	100.0026	98.7834	0.9878
50	0.1	0.001	5000	snp_1_115650225	1	0.07493	0.735136	3.6687	3.3648	0.9172
50	0.1	0.001	5000	snp_2_63525953	2	0.1751	0.732343	3.6548	3.9939	1.0928
50	0.1	0.001	5000	snp_3_45813815	3	0.2747	0.751544	3.7506	4.4549	1.1878
50	0.1	0.001	5000	snp_4_105627074	4	0.3755	0.807649	4.0306	4.8118	1.1938
50	0.1	0.001	5000	snp_5_47008319	5	0.4748	0.723543	3.6108	4.1903	1.1605
50	0.1	0.001	10000	snp_1_115650225	1	0.07493	0.597224	5.9609	6.9971	1.1738
50	0.1	0.001	10000	snp_2_63525953	2	0.1751	0.614518	6.1335	5.7867	0.9435
50	0.1	0.001	10000	snp_3_45813815	3	0.2747	0.625802	6.2461	6.5418	1.0473
50	0.1	0.001	10000	snp_4_105627074	4	0.3755	0.687678	6.8637	6.7866	0.9888
50	0.1	0.001	10000	snp_5_47008319	5	0.4748	0.584094	5.8298	6.1525	1.0553
50	0.1	0.001	20000	snp_1_115650225	1	0.07493	0.4667	9.3163	9.2627	0.9943
50	0.1	0.001	20000	snp_2_63525953	2	0.1751	0.472238	9.4268	9.5414	1.0122
50	0.1	0.001	20000	snp_3_45813815	3	0.2747	0.488734	9.7561	9.9808	1.023
50	0.1	0.001	20000	snp_4_105627074	4	0.3755	0.54112	10.8018	10.3287	0.9562
50	0.1	0.001	20000	snp_5_47008319	5	0.4748	0.434222	8.6679	9.5223	1.0986
50	0.1	0.001	50000	snp_1_115650225	1	0.07493	0.305198	15.2309	15.4921	1.0172
50	0.1	0.001	50000	snp_2_63525953	2	0.1751	0.308334	15.3874	15.0096	0.9754
50	0.1	0.001	50000	snp_3_45813815	3	0.2747	0.324115	16.175	15.5268	0.9599
50	0.1	0.001	50000	snp_4_105627074	4	0.3755	0.367896	18.3599	18.8328	1.0258
50	0.1	0.001	50000	snp_5_47008319	5	0.4748	0.264274	13.1886	12.7798	0.969
50	0.1	0.01	5000	snp_1_115650225	1	0.07493	0.824673	41.2295	43.0536	1.0442
50	0.1	0.01	5000	snp_2_63525953	2	0.1751	0.817389	40.8653	44.2375	1.0825
50	0.1	0.01	5000	snp_3_45813815	3	0.2747	0.831213	41.5565	44.9658	1.082
50	0.1	0.01	5000	snp_4_105627074	4	0.3755	0.873779	43.6846	47.795	1.0941
50	0.1	0.01	5000	snp_5_47008319	5	0.4748	0.815268	40.7593	44.5305	1.0925
50	0.1	0.01	10000	snp_1_115650225	1	0.07493	0.710519	71.0448	76.9734	1.0834
50	0.1	0.01	10000	snp_2_63525953	2	0.1751	0.720215	72.0143	74.2221	1.0307
50	0.1	0.01	10000	snp_3_45813815	3	0.2747	0.73089	73.0817	77.0252	1.054
50	0.1	0.01	10000	snp_4_105627074	4	0.3755	0.784909	78.483	81.5886	1.0396
50	0.1	0.01	10000	snp_5_47008319	5	0.4748	0.70144	70.137	72.3778	1.0319
50	0.1	0.01	20000	snp_1_115650225	1	0.07493	0.583184	116.6251	120.7024	1.035
50	0.1	0.01	20000	snp_2_63525953	2	0.1751	0.587066	117.4015	122.7672	1.0457
50	0.1	0.01	20000	snp_3_45813815	3	0.2747	0.604106	120.8091	126.9175	1.0506
50	0.1	0.01	20000	snp_4_105627074	4	0.3755	0.657624	131.5117	135.7634	1.0323
50	0.1	0.01	20000	snp_5_47008319	5	0.4748	0.561865	112.3618	120.0774	1.0687
50	0.1	0.01	50000	snp_1_115650225	1	0.07493	0.403237	201.5984	209.9744	1.0415
50	0.1	0.01	50000	snp_2_63525953	2	0.1751	0.413162	206.5603	213.7079	1.0346
50	0.1	0.01	50000	snp_3_45813815	3	0.2747	0.428517	214.2373	220.3186	1.0284
50	0.1	0.01	50000	snp_4_105627074	4	0.3755	0.47809	239.0211	250.7885	1.0492
50	0.1	0.01	50000	snp_5_47008319	5	0.4748	0.371392	185.6775	191.7353	1.0326
50	0.3	0.001	5000	snp_1_115650225	1	0.07493	0.564521	2.806	2.5349	0.9034
50	0.3	0.001	5000	snp_2_63525953	2	0.1751	0.57279	2.8471	3.2044	1.1255
50	0.3	0.001	5000	snp_3_45813815	3	0.2747	0.599264	2.9786	3.7185	1.2484
50	0.3	0.001	5000	snp_4_105627074	4	0.3755	0.666319	3.3119	4.123	1.2449
50	0.3	0.001	5000	snp_5_47008319	5	0.4748	0.53153	2.642	3.3565	1.2704
50	0.3	0.001	10000	snp_1_115650225	1	0.07493	0.418511	4.1604	4.8498	1.1657
50	0.3	0.001	10000	snp_2_63525953	2	0.1751	0.434705	4.3214	4.0928	0.9471
50	0.3	0.001	10000	snp_3_45813815	3	0.2747	0.447558	4.4492	4.4569	1.0017
50	0.3	0.001	10000	snp_4_105627074	4	0.3755	0.50989	5.0688	5.0003	0.9865
50	0.3	0.001	10000	snp_5_47008319	5	0.4748	0.380287	3.7804	4.1105	1.0873
50	0.3	0.001	20000	snp_1_115650225	1	0.07493	0.306349	6.0908	6.2255	1.0221
50	0.3	0.001	20000	snp_2_63525953	2	0.1751	0.299244	5.9496	6.0229	1.0123
50	0.3	0.001	20000	snp_3_45813815	3	0.2747	0.318482	6.3321	6.3787	1.0074
50	0.3	0.001	20000	snp_4_105627074	4	0.3755	0.365414	7.2652	6.7169	0.9245
50	0.3	0.001	20000	snp_5_47008319	5	0.4748	0.251362	4.9976	5.4847	1.0975
50	0.3	0.001	50000	snp_1_115650225	1	0.07493	0.183235	9.1077	9.2032	1.0105
50	0.3	0.001	50000	snp_2_63525953	2	0.1751	0.171022	8.5006	8.4251	0.9911
50	0.3	0.001	50000	snp_3_45813815	3	0.2747	0.192334	9.5599	8.8079	0.9213
50	0.3	0.001	50000	snp_4_105627074	4	0.3755	0.227713	11.3185	11.7091	1.0345
50	0.3	0.001	50000	snp_5_47008319	5	0.4748	0.13842	6.8802	6.5739	0.9555
50	0.3	0.01	5000	snp_1_115650225	1	0.07493	0.586369	29.3038	30.1839	1.03
50	0.3	0.01	5000	snp_2_63525953	2	0.1751	0.593754	29.6728	32.2583	1.0871
50	0.3	0.01	5000	snp_3_45813815	3	0.2747	0.6193	30.9495	34.1168	1.1023
50	0.3	0.01	5000	snp_4_105627074	4	0.3755	0.685563	34.261	38.065	1.111
50	0.3	0.01	5000	snp_5_47008319	5	0.4748	0.558999	27.936	31.2081	1.1171
50	0.3	0.01	10000	snp_1_115650225	1	0.07493	0.439703	43.9483	47.4854	1.0805
50	0.3	0.01	10000	snp_2_63525953	2	0.1751	0.458041	45.7812	46.892	1.0243
50	0.3	0.01	10000	snp_3_45813815	3	0.2747	0.470078	46.9843	48.357	1.0292
50	0.3	0.01	10000	snp_4_105627074	4	0.3755	0.532453	53.2187	54.9704	1.0329
50	0.3	0.01	10000	snp_5_47008319	5	0.4748	0.406712	40.6508	41.5991	1.0233
50	0.3	0.01	20000	snp_1_115650225	1	0.07493	0.324807	64.9288	67.4177	1.0383
50	0.3	0.01	20000	snp_2_63525953	2	0.1751	0.32068	64.1039	66.6808	1.0402
50	0.3	0.01	20000	snp_3_45813815	3	0.2747	0.338655	67.6971	70.1422	1.0361
50	0.3	0.01	20000	snp_4_105627074	4	0.3755	0.385963	77.1539	78.1373	1.0127
50	0.3	0.01	20000	snp_5_47008319	5	0.4748	0.272824	54.5374	57.7886	1.0596
50	0.3	0.01	50000	snp_1_115650225	1	0.07493	0.19707	98.4859	101.8984	1.0346
50	0.3	0.01	50000	snp_2_63525953	2	0.1751	0.186836	93.3711	95.7551	1.0255
50	0.3	0.01	50000	snp_3_45813815	3	0.2747	0.206968	103.4324	103.4899	1.0006
50	0.3	0.01	50000	snp_4_105627074	4	0.3755	0.243457	121.6675	127.6201	1.0489
50	0.3	0.01	50000	snp_5_47008319	5	0.4748	0.151856	75.8902	77.3298	1.019
50	0.5	0.001	5000	snp_1_115650225	1	0.07493	0.520415	2.5763	2.3807	0.9241
50	0.5	0.001	5000	snp_2_63525953	2	0.1751	0.52496	2.5988	3.0095	1.158
50	0.5	0.001	5000	snp_3_45813815	3	0.2747	0.556929	2.7571	3.5058	1.2716
50	0.5	0.001	5000	snp_4_105627074	4	0.3755	0.629923	3.1184	3.9329	1.2612
50	0.5	0.001	5000	snp_5_47008319	5	0.4748	0.458982	2.2722	2.9919	1.3168
50	0.5	0.001	10000	snp_1_115650225	1	0.07493	0.372461	3.6877	4.1774	1.1328
50	0.5	0.001	10000	snp_2_63525953	2	0.1751	0.375664	3.7195	3.5251	0.9478
50	0.5	0.001	10000	snp_3_45813815	3	0.2747	0.395559	3.9164	3.77	0.9626
50	0.5	0.001	10000	snp_4_105627074	4	0.3755	0.46172	4.5715	4.494	0.9831
50	0.5	0.001	10000	snp_5_47008319	5	0.4748	0.313115	3.1002	3.4344	1.1078
50	0.5	0.001	20000	snp_1_115650225	1	0.07493	0.263204	5.212	5.3776	1.0318
50	0.5	0.001	20000	snp_2_63525953	2	0.1751	0.244491	4.8414	4.9021	1.0125
50	0.5	0.001	20000	snp_3_45813815	3	0.2747	0.271759	5.3814	5.3968	1.0029
50	0.5	0.001	20000	snp_4_105627074	4	0.3755	0.319706	6.3308	5.7268	0.9046
50	0.5	0.001	20000	snp_5_47008319	5	0.4748	0.199056	3.9417	4.3086	1.0931
50	0.5	0.001	50000	snp_1_115650225	1	0.07493	0.149474	7.3997	7.3532	0.9937
50	0.5	0.001	50000	snp_2_63525953	2	0.1751	0.131646	6.5171	6.8988	1.0586
50	0.5	0.001	50000	snp_3_45813815	3	0.2747	0.157981	7.8208	7.5523	0.9657
50	0.5	0.001	50000	snp_4_105627074	4	0.3755	0.189924	9.4022	9.6125	1.0224
50	0.5	0.001	50000	snp_5_47008319	5	0.4748	0.106639	5.2791	5.0947	0.9651
50	0.5	0.01	5000	snp_1_115650225	1	0.07493	0.524405	26.1966	27.1187	1.0352
50	0.5	0.01	5000	snp_2_63525953	2	0.1751	0.530776	26.5149	29.0557	1.0958
50	0.5	0.01	5000	snp_3_45813815	3	0.2747	0.561076	28.0286	31.1358	1.1109
50	0.5	0.01	5000	snp_4_105627074	4	0.3755	0.63209	31.5761	35.349	1.1195
50	0.5	0.01	5000	snp_5_47008319	5	0.4748	0.469975	23.4776	26.5026	1.1288
50	0.5	0.01	10000	snp_1_115650225	1	0.07493	0.377921	37.7581	40.7687	1.0797
50	0.5	0.01	10000	snp_2_63525953	2	0.1751	0.384399	38.4053	39.4052	1.026
50	0.5	0.01	10000	snp_3_45813815	3	0.2747	0.402184	40.1822	40.9441	1.019
50	0.5	0.01	10000	snp_4_105627074	4	0.3755	0.46691	46.649	48.4586	1.0388
50	0.5	0.01	10000	snp_5_47008319	5	0.4748	0.323211	32.292	33.3885	1.034
50	0.5	0.01	20000	snp_1_115650225	1	0.07493	0.269137	53.779	56.0601	1.0424
50	0.5	0.01	20000	snp_2_63525953	2	0.1751	0.252894	50.5332	52.5755	1.0404
50	0.5	0.01	20000	snp_3_45813815	3	0.2747	0.278018	55.5536	57.7109	1.0388
50	0.5	0.01	20000	snp_4_105627074	4	0.3755	0.325457	65.0328	65.7886	1.0116
50	0.5	0.01	20000	snp_5_47008319	5	0.4748	0.206778	41.3184	44.0386	1.0658
50	0.5	0.01	50000	snp_1_115650225	1	0.07493	0.154472	77.1662	79.6364	1.032
50	0.5	0.01	50000	snp_2_63525953	2	0.1751	0.137667	68.7717	72.7175	1.0574
50	0.5	0.01	50000	snp_3_45813815	3	0.2747	0.16284	81.3468	83.9386	1.0319
50	0.5	0.01	50000	snp_4_105627074	4	0.3755	0.19542	97.6222	102.0173	1.045
50	0.5	0.01	50000	snp_5_47008319	5	0.4748	0.111298	55.5987	57.321	1.031
100	0.1	0.001	5000	snp_1_8457047	1	0.07499	0.850421	4.2481	5.0538	1.1897
100	0.1	0.001	5000	snp_2_80280319	2	0.175	0.755361	3.7732	3.7577	0.9959
100	0.1	0.001	5000	snp_3_111612297	3	0.2749	0.755829	3.7756	3.6228	0.9595
100	0.1	0.001	5000	snp_4_72064764	4	0.375	0.754795	3.7704	4.0852	1.0835
100	0.1	0.001	5000	snp_5_40183454	5	0.4749	0.72798	3.6364	4.0901	1.1247
100	0.1	0.001	10000	snp_1_8457047	1	0.07499	0.750187	7.4947	7.6215	1.0169
100	0.1	0.001	10000	snp_2_80280319	2	0.175	0.648034	6.4742	6.301	0.9733
100	0.1	0.001	10000	snp_3_111612297	3	0.2749	0.631157	6.3056	5.8728	0.9314
100	0.1	0.001	10000	snp_4_72064764	4	0.375	0.647639	6.4702	6.675	1.0316
100	0.1	0.001	10000	snp_5_40183454	5	0.4749	0.606541	6.0597	6.3596	1.0495
100	0.1	0.001	20000	snp_1_8457047	1	0.07499	0.632324	12.6345	14.2115	1.1248
100	0.1	0.001	20000	snp_2_80280319	2	0.175	0.523048	10.451	9.904	0.9477
100	0.1	0.001	20000	snp_3_111612297	3	0.2749	0.497884	9.9482	10.5819	1.0637
100	0.1	0.001	20000	snp_4_72064764	4	0.375	0.523385	10.4577	9.5799	0.9161
100	0.1	0.001	20000	snp_5_40183454	5	0.4749	0.474653	9.484	9.9799	1.0523
100	0.1	0.001	50000	snp_1_8457047	1	0.07499	0.453246	22.6408	23.2401	1.0265
100	0.1	0.001	50000	snp_2_80280319	2	0.175	0.362511	18.1083	18.9721	1.0477
100	0.1	0.001	50000	snp_3_111612297	3	0.2749	0.327375	16.3532	16.7164	1.0222
100	0.1	0.001	50000	snp_4_72064764	4	0.375	0.354781	17.7222	15.8678	0.8954
100	0.1	0.001	50000	snp_5_40183454	5	0.4749	0.324996	16.2344	15.5976	0.9608
100	0.1	0.01	5000	snp_1_8457047	1	0.07499	0.902664	45.131	50.0359	1.1087
100	0.1	0.01	5000	snp_2_80280319	2	0.175	0.83182	41.5889	42.8728	1.0309
100	0.1	0.01	5000	snp_3_111612297	3	0.2749	0.839319	41.9639	43.7443	1.0424
100	0.1	0.01	5000	snp_4_72064764	4	0.375	0.831445	41.5702	44.6036	1.073
100	0.1	0.01	5000	snp_5_40183454	5	0.4749	0.816079	40.8019	43.8816	1.0755
100	0.1	0.01	10000	snp_1_8457047	1	0.07499	0.829397	82.9355	87.5345	1.0555
100	0.1	0.01	10000	snp_2_80280319	2	0.175	0.741164	74.1127	77.8228	1.0501
100	0.1	0.01	10000	snp_3_111612297	3	0.2749	0.737603	73.7566	76.1431	1.0324
100	0.1	0.01	10000	snp_4_72064764	4	0.375	0.743672	74.3635	78.7893	1.0595
100	0.1	0.01	10000	snp_5_40183454	5	0.4749	0.712911	71.2875	76.217	1.0691
100	0.1	0.01	20000	snp_1_8457047	1	0.07499	0.733878	146.7683	157.7021	1.0745
100	0.1	0.01	20000	snp_2_80280319	2	0.175	0.626758	125.3453	126.6572	1.0105
100	0.1	0.01	20000	snp_3_111612297	3	0.2749	0.615428	123.0794	129.4097	1.0514
100	0.1	0.01	20000	snp_4_72064764	4	0.375	0.632085	126.4106	126.9524	1.0043
100	0.1	0.01	20000	snp_5_40183454	5	0.4749	0.585021	116.9984	123.1695	1.0527
100	0.1	0.01	50000	snp_1_8457047	1	0.07499	0.568066	284.0188	296.8047	1.045
100	0.1	0.01	50000	snp_2_80280319	2	0.175	0.463112	231.5445	243.433	1.0513
100	0.1	0.01	50000	snp_3_111612297	3	0.2749	0.435015	217.4965	227.7234	1.047
100	0.1	0.01	50000	snp_4_72064764	4	0.375	0.459959	229.968	230.5779	1.0027
100	0.1	0.01	50000	snp_5_40183454	5	0.4749	0.418426	209.2027	214.9772	1.0276
100	0.3	0.001	5000	snp_1_8457047	1	0.07499	0.746854	3.7233	4.4314	1.1902
100	0.3	0.001	5000	snp_2_80280319	2	0.175	0.618107	3.0814	2.936	0.9528
100	0.3	0.001	5000	snp_3_111612297	3	0.2749	0.587268	2.9277	2.8137	0.9611
100	0.3	0.001	5000	snp_4_72064764	4	0.375	0.612472	3.0533	3.3651	1.1021
100	0.3	0.001	5000	snp_5_40183454	5	0.4749	0.565664	2.82	3.3012	1.1706
100	0.3	0.001	10000	snp_1_8457047	1	0.07499	0.599114	5.9735	6.0379	1.0108
100	0.3	0.001	10000	snp_2_80280319	2	0.175	0.492247	4.9079	4.7166	0.961
100	0.3	0.001	10000	snp_3_111612297	3	0.2749	0.447403	4.4608	4.0657	0.9114
100	0.3	0.001	10000	snp_4_72064764	4	0.375	0.480082	4.7867	4.9293	1.0298
100	0.3	0.001	10000	snp_5_40183454	5	0.4749	0.440042	4.3874	4.3738	0.9969
100	0.3	0.001	20000	snp_1_8457047	1	0.07499	0.453747	9.0482	10.2092	1.1283
100	0.3	0.001	20000	snp_2_80280319	2	0.175	0.361879	7.2162	6.7054	0.9292
100	0.3	0.001	20000	snp_3_111612297	3	0.2749	0.32132	6.4074	6.9431	1.0836
100	0.3	0.001	20000	snp_4_72064764	4	0.375	0.354005	7.0592	6.1687	0.8739
100	0.3	0.001	20000	snp_5_40183454	5	0.4749	0.326629	6.5133	6.9458	1.0664
100	0.3	0.001	50000	snp_1_8457047	1	0.07499	0.282978	14.1072	14.3657	1.0183
100	0.3	0.001	50000	snp_2_80280319	2	0.175	0.222872	11.1107	11.4884	1.034
100	0.3	0.001	50000	snp_3_111612297	3	0.2749	0.190039	9.4739	9.5772	1.0109
100	0.3	0.001	50000	snp_4_72064764	4	0.375	0.214096	10.6732	9.5228	0.8922
100	0.3	0.001	50000	snp_5_40183454	5	0.4749	0.214447	10.6907	10.104	0.9451
100	0.3	0.01	5000	snp_1_8457047	1	0.07499	0.759922	37.9866	42.3369	1.1145
100	0.3	0.01	5000	snp_2_80280319	2	0.175	0.635261	31.7551	32.0112	1.0081
100	0.3	0.01	5000	snp_3_111612297	3	0.2749	0.610409	30.5128	31.7335	1.04
100	0.3	0.01	5000	snp_4_72064764	4	0.375	0.630891	31.5367	33.9375	1.0761
100	0.3	0.01	5000	snp_5_40183454	5	0.4749	0.586208	29.3031	32.0214	1.0928
100	0.3	0.01	10000	snp_1_8457047	1	0.07499	0.61928	61.9125	65.0168	1.0501
100	0.3	0.01	10000	snp_2_80280319	2	0.175	0.511919	51.1791	53.0496	1.0365
100	0.3	0.01	10000	snp_3_111612297	3	0.2749	0.47096	47.0843	47.9705	1.0188
100	0.3	0.01	10000	snp_4_72064764	4	0.375	0.501753	50.1627	52.9149	1.0549
100	0.3	0.01	10000	snp_5_40183454	5	0.4749	0.459323	45.9208	48.0185	1.0457
100	0.3	0.01	20000	snp_1_8457047	1	0.07499	0.477217	95.4195	102.0547	1.0695
100	0.3	0.01	20000	snp_2_80280319	2	0.175	0.381953	76.3716	76.4595	1.0012
100	0.3	0.01	20000	snp_3_111612297	3	0.2749	0.342631	68.5091	72.0507	1.0517
100	0.3	0.01	20000	snp_4_72064764	4	0.375	0.374791	74.9395	73.4748	0.9805
100	0.3	0.01	20000	snp_5_40183454	5	0.4749	0.342508	68.4845	72.4876	1.0585
100	0.3	0.01	50000	snp_1_8457047	1	0.07499	0.303558	151.7413	156.6252	1.0322
100	0.3	0.01	50000	snp_2_80280319	2	0.175	0.239277	119.6087	124.656	1.0422
100	0.3	0.01	50000	snp_3_111612297	3	0.2749	0.205409	102.6788	106.4709	1.0369
100	0.3	0.01	50000	snp_4_72064764	4	0.375	0.230337	115.1399	114.1381	0.9913
100	0.3	0.01	50000	snp_5_40183454	5	0.4749	0.225958	112.9509	115.3565	1.0213
100	0.5	0.001	5000	snp_1_8457047	1	0.07499	0.728611	3.625	4.2088	1.1611
100	0.5	0.001	5000	snp_2_80280319	2	0.175	0.585591	2.9135	2.7131	0.9312
100	0.5	0.001	5000	snp_3_111612297	3	0.2749	0.532048	2.6471	2.542	0.9603
100	0.5	0.001	5000	snp_4_72064764	4	0.375	0.57484	2.86	3.1632	1.106
100	0.5	0.001	5000	snp_5_40183454	5	0.4749	0.525516	2.6146	3.0108	1.1515
100	0.5	0.001	10000	snp_1_8457047	1	0.07499	0.553923	5.5118	5.5417	1.0054
100	0.5	0.001	10000	snp_2_80280319	2	0.175	0.447679	4.4546	4.2252	0.9485
100	0.5	0.001	10000	snp_3_111612297	3	0.2749	0.390871	3.8894	3.4852	0.8961
100	0.5	0.001	10000	snp_4_72064764	4	0.375	0.429598	4.2747	4.3768	1.0239
100	0.5	0.001	10000	snp_5_40183454	5	0.4749	0.404169	4.0217	3.8735	0.9631
100	0.5	0.001	20000	snp_1_8457047	1	0.07499	0.395577	7.8724	8.7809	1.1154
100	0.5	0.001	20000	snp_2_80280319	2	0.175	0.313387	6.2367	5.6672	0.9087
100	0.5	0.001	20000	snp_3_111612297	3	0.2749	0.2701	5.3753	5.9071	1.0989
100	0.5	0.001	20000	snp_4_72064764	4	0.375	0.304351	6.0569	5.1625	0.8523
100	0.5	0.001	20000	snp_5_40183454	5	0.4749	0.297561	5.9218	6.2888	1.062
100	0.5	0.001	50000	snp_1_8457047	1	0.07499	0.232413	11.5631	11.6693	1.0092
100	0.5	0.001	50000	snp_2_80280319	2	0.175	0.183937	9.1513	9.3358	1.0202
100	0.5	0.001	50000	snp_3_111612297	3	0.2749	0.153701	7.647	7.6405	0.9992
100	0.5	0.001	50000	snp_4_72064764	4	0.375	0.174496	8.6816	7.7459	0.8922
100	0.5	0.001	50000	snp_5_40183454	5	0.4749	0.191627	9.5339	8.9114	0.9347
100	0.5	0.01	5000	snp_1_8457047	1	0.07499	0.727746	36.3709	40.5871	1.1159
100	0.5	0.01	5000	snp_2_80280319	2	0.175	0.587911	29.3823	29.5499	1.0057
100	0.5	0.01	5000	snp_3_111612297	3	0.2749	0.539181	26.9469	28.1699	1.0454
100	0.5	0.01	5000	snp_4_72064764	4	0.375	0.578225	28.8983	31.2649	1.0819
100	0.5	0.01	5000	snp_5_40183454	5	0.4749	0.528708	26.4235	29.0653	1.1
100	0.5	0.01	10000	snp_1_8457047	1	0.07499	0.559041	55.8789	58.8926	1.0539
100	0.5	0.01	10000	snp_2_80280319	2	0.175	0.453088	45.2884	46.9667	1.0371
100	0.5	0.01	10000	snp_3_111612297	3	0.2749	0.398581	39.8402	40.5397	1.0176
100	0.5	0.01	10000	snp_4_72064764	4	0.375	0.436032	43.5836	46.134	1.0585
100	0.5	0.01	10000	snp_5_40183454	5	0.4749	0.406837	40.6654	42.3863	1.0423
100	0.5	0.01	20000	snp_1_8457047	1	0.07499	0.403839	80.7314	86.329	1.0693
100	0.5	0.01	20000	snp_2_80280319	2	0.175	0.320118	63.9947	64.0457	1.0008
100	0.5	0.01	20000	snp_3_111612297	3	0.2749	0.277339	55.4429	58.7997	1.0605
100	0.5	0.01	20000	snp_4_72064764	4	0.375	0.31125	62.222	60.7865	0.9769
100	0.5	0.01	20000	snp_5_40183454	5	0.4749	0.299809	59.9347	63.949	1.067
100	0.5	0.01	50000	snp_1_8457047	1	0.07499	0.23982	119.8562	124.3812	1.0378
100	0.5	0.01	50000	snp_2_80280319	2	0.175	0.189373	94.644	98.769	1.0436
100	0.5	0.01	50000	snp_3_111612297	3	0.2749	0.158883	79.4059	82.7311	1.0419
100	0.5	0.01	50000	snp_4_72064764	4	0.375	0.180343	90.131	89.6576	0.9947
100	0.5	0.01	50000	snp_5_40183454	5	0.4749	0.193942	96.9271	99.8341	1.03
