## Supplementary Table 3 for "Genomic Dimensionality Bounds Mixed-Model Association Power, Fine-Mapping Resolution, and Genomic Prediction Reliability"

fig3_row	Ne	M	Me	h2	N	Mlambda	S	S_A	S_B	S_over_Me
top	20	20000	2000	0.1	5000	180000.0	184.956	184.4	0.556	0.0925
top	20	20000	2000	0.1	10000	180000.0	273.316	271.702	1.614	0.1367
top	20	20000	2000	0.1	20000	180000.0	389.218	385.488	3.73	0.1946
top	20	20000	2000	0.1	50000	180000.0	588.637	578.579	10.058	0.2943
top	20	20000	2000	0.1	100000	180000.0	776.36	755.86	20.501	0.3882
top	20	20000	2000	0.3	5000	46666.67	372.017	369.877	2.14	0.186
top	20	20000	2000	0.3	10000	46666.67	517.457	511.259	6.198	0.2587
top	20	20000	2000	0.3	20000	46666.67	694.925	680.676	14.249	0.3475
top	20	20000	2000	0.3	50000	46666.67	979.559	941.728	37.831	0.4898
top	20	20000	2000	0.3	100000	46666.67	1232.342	1157.089	75.252	0.6162
top	20	20000	2000	0.5	5000	20000.0	538.942	533.965	4.977	0.2695
top	20	20000	2000	0.5	10000	20000.0	726.489	712.141	14.348	0.3632
top	20	20000	2000	0.5	20000	20000.0	946.643	913.96	32.682	0.4733
top	20	20000	2000	0.5	50000	20000.0	1286.829	1202.255	84.574	0.6434
top	20	20000	2000	0.5	100000	20000.0	1579.304	1417.24	162.064	0.7897
top	50	50000	5000	0.1	5000	450000.0	259.268	259.268	0.0	0.0519
top	50	50000	5000	0.1	10000	450000.0	403.884	403.064	0.82	0.0808
top	50	50000	5000	0.1	20000	450000.0	602.311	599.562	2.749	0.1205
top	50	50000	5000	0.1	50000	450000.0	957.372	948.75	8.622	0.1915
top	50	50000	5000	0.1	100000	450000.0	1302.68	1284.291	18.389	0.2605
top	50	50000	5000	0.3	5000	116666.67	563.026	563.026	0.0	0.1126
top	50	50000	5000	0.3	10000	116666.67	819.722	816.562	3.16	0.1639
top	50	50000	5000	0.3	20000	116666.67	1143.568	1132.995	10.573	0.2287
top	50	50000	5000	0.3	50000	116666.67	1679.216	1646.221	32.996	0.3358
top	50	50000	5000	0.3	100000	116666.67	2172.827	2103.043	69.784	0.4346
top	50	50000	5000	0.5	5000	50000.0	842.775	842.775	0.0	0.1686
top	50	50000	5000	0.5	10000	50000.0	1186.858	1179.498	7.359	0.2374
top	50	50000	5000	0.5	20000	50000.0	1604.564	1580.015	24.549	0.3209
top	50	50000	5000	0.5	50000	50000.0	2272.511	2196.587	75.924	0.4545
top	50	50000	5000	0.5	100000	50000.0	2872.878	2714.576	158.302	0.5746
top	100	100000	10000	0.1	5000	900000.0	337.698	337.698	0.0	0.0338
top	100	100000	10000	0.1	10000	900000.0	551.996	551.996	0.0	0.0552
top	100	100000	10000	0.1	20000	900000.0	855.46	853.922	1.539	0.0855
top	100	100000	10000	0.1	50000	900000.0	1412.084	1405.172	6.913	0.1412
top	100	100000	10000	0.1	100000	900000.0	1961.079	1946.304	14.775	0.1961
top	100	100000	10000	0.1	200000	900000.0	2630.199	2598.905	31.293	0.263
top	100	100000	10000	0.3	5000	233333.33	777.399	777.399	0.0	0.0777
top	100	100000	10000	0.3	10000	233333.33	1176.729	1176.729	0.0	0.1177
top	100	100000	10000	0.3	20000	233333.33	1690.757	1684.828	5.929	0.1691
top	100	100000	10000	0.3	50000	233333.33	2554.283	2527.705	26.578	0.2554
top	100	100000	10000	0.3	100000	233333.33	3353.672	3297.105	56.567	0.3354
top	100	100000	10000	0.3	200000	233333.33	4294.867	4176.004	118.863	0.4295
top	100	100000	10000	0.5	5000	100000.0	1182.797	1182.797	0.0	0.1183
top	100	100000	10000	0.5	10000	100000.0	1731.778	1731.778	0.0	0.1732
top	100	100000	10000	0.5	20000	100000.0	2407.986	2394.176	13.81	0.2408
top	100	100000	10000	0.5	50000	100000.0	3502.821	3441.159	61.662	0.3503
top	100	100000	10000	0.5	100000	100000.0	4486.635	4356.368	130.267	0.4487
top	100	100000	10000	0.5	200000	100000.0	5626.693	5356.664	270.029	0.5627
bottom	20	20000	2000	0.05	10000	380000.0	181.18	180.415	0.765	0.0906
bottom	20	20000	2000	0.1	10000	180000.0	273.316	271.702	1.614	0.1367
bottom	20	20000	2000	0.2	10000	80000.0	407.244	403.619	3.625	0.2036
bottom	20	20000	2000	0.3	10000	46666.67	517.457	511.259	6.198	0.2587
bottom	20	20000	2000	0.4	10000	30000.0	620.94	611.331	9.61	0.3105
bottom	20	20000	2000	0.5	10000	20000.0	726.489	712.141	14.348	0.3632
bottom	20	20000	2000	0.6	10000	13333.33	842.215	820.84	21.374	0.4211
bottom	20	20000	2000	0.7	10000	8571.43	979.842	946.966	32.876	0.4899
bottom	20	20000	2000	0.8	10000	5000.0	1163.679	1108.545	55.134	0.5818
bottom	20	20000	2000	0.9	10000	2222.22	1471.629	1354.981	116.648	0.7358
bottom	20	20000	2000	0.95	10000	1052.63	1785.537	1564.34	221.196	0.8928
bottom	20	20000	2000	0.05	20000	380000.0	267.685	265.915	1.77	0.1338
bottom	20	20000	2000	0.1	20000	180000.0	389.218	385.488	3.73	0.1946
bottom	20	20000	2000	0.2	20000	80000.0	559.042	550.685	8.357	0.2795
bottom	20	20000	2000	0.3	20000	46666.67	694.925	680.676	14.249	0.3475
bottom	20	20000	2000	0.4	20000	30000.0	820.351	798.345	22.006	0.4102
bottom	20	20000	2000	0.5	20000	20000.0	946.643	913.96	32.682	0.4733
bottom	20	20000	2000	0.6	20000	13333.33	1083.566	1035.253	48.313	0.5418
bottom	20	20000	2000	0.7	20000	8571.43	1244.636	1171.234	73.402	0.6223
bottom	20	20000	2000	0.8	20000	5000.0	1457.252	1336.907	120.345	0.7286
bottom	20	20000	2000	0.9	20000	2222.22	1807.973	1567.158	240.815	0.904
bottom	20	20000	2000	0.95	20000	1052.63	2159.409	1736.789	422.619	1.0797
bottom	20	20000	2000	0.05	50000	380000.0	423.852	419.065	4.787	0.2119
bottom	20	20000	2000	0.1	50000	180000.0	588.637	578.579	10.058	0.2943
bottom	20	20000	2000	0.2	50000	80000.0	808.846	786.466	22.38	0.4044
bottom	20	20000	2000	0.3	50000	46666.67	979.559	941.728	37.831	0.4898
bottom	20	20000	2000	0.4	50000	30000.0	1133.942	1076.156	57.787	0.567
bottom	20	20000	2000	0.5	50000	20000.0	1286.829	1202.255	84.574	0.6434
bottom	20	20000	2000	0.6	50000	13333.33	1450.087	1327.607	122.48	0.725
bottom	20	20000	2000	0.7	50000	8571.43	1639.222	1458.795	180.427	0.8196
bottom	20	20000	2000	0.8	50000	5000.0	1884.613	1603.761	280.852	0.9423
bottom	20	20000	2000	0.9	50000	2222.22	2279.891	1775.231	504.66	1.1399
bottom	20	20000	2000	0.95	50000	1052.63	2664.9	1878.133	786.766	1.3324
bottom	50	50000	5000	0.05	10000	950000.0	254.668	254.279	0.389	0.0509
bottom	50	50000	5000	0.1	10000	450000.0	403.884	403.064	0.82	0.0808
bottom	50	50000	5000	0.2	10000	200000.0	629.552	627.707	1.844	0.1259
bottom	50	50000	5000	0.3	10000	116666.67	819.722	816.562	3.16	0.1639
bottom	50	50000	5000	0.4	10000	75000.0	1000.599	995.687	4.912	0.2001
bottom	50	50000	5000	0.5	10000	50000.0	1186.858	1179.498	7.359	0.2374
bottom	50	50000	5000	0.6	10000	33333.33	1392.865	1381.845	11.021	0.2786
bottom	50	50000	5000	0.7	10000	21428.57	1640.193	1623.098	17.095	0.328
bottom	50	50000	5000	0.8	10000	12500.0	1974.601	1945.457	29.144	0.3949
bottom	50	50000	5000	0.9	10000	5555.56	2545.704	2481.192	64.512	0.5091
bottom	50	50000	5000	0.95	10000	2631.58	3142.6	3010.621	131.979	0.6285
bottom	50	50000	5000	0.05	20000	950000.0	396.086	394.784	1.303	0.0792
bottom	50	50000	5000	0.1	20000	450000.0	602.311	599.562	2.749	0.1205
bottom	50	50000	5000	0.2	20000	200000.0	900.06	893.882	6.177	0.18
bottom	50	50000	5000	0.3	20000	116666.67	1143.568	1132.995	10.573	0.2287
bottom	50	50000	5000	0.4	20000	75000.0	1371.711	1355.297	16.414	0.2743
bottom	50	50000	5000	0.5	20000	50000.0	1604.564	1580.015	24.549	0.3209
bottom	50	50000	5000	0.6	20000	33333.33	1860.675	1824.009	36.666	0.3721
bottom	50	50000	5000	0.7	20000	21428.57	2167.094	2110.462	56.632	0.4334
bottom	50	50000	5000	0.8	20000	12500.0	2580.684	2484.947	95.737	0.5161
bottom	50	50000	5000	0.9	20000	5555.56	3287.565	3080.603	206.962	0.6575
bottom	50	50000	5000	0.95	20000	2631.58	4029.704	3623.446	406.259	0.8059
bottom	50	50000	5000	0.05	50000	950000.0	664.611	660.521	4.09	0.1329
bottom	50	50000	5000	0.1	50000	450000.0	957.372	948.75	8.622	0.1915
bottom	50	50000	5000	0.2	50000	200000.0	1359.626	1340.293	19.333	0.2719
bottom	50	50000	5000	0.3	50000	116666.67	1679.216	1646.221	32.996	0.3358
bottom	50	50000	5000	0.4	50000	75000.0	1974.277	1923.25	51.027	0.3949
bottom	50	50000	5000	0.5	50000	50000.0	2272.511	2196.587	75.924	0.4545
bottom	50	50000	5000	0.6	50000	33333.33	2598.028	2485.492	112.536	0.5196
bottom	50	50000	5000	0.7	50000	21428.57	2984.806	2813.106	171.7	0.597
bottom	50	50000	5000	0.8	50000	12500.0	3503.139	3219.454	283.685	0.7006
bottom	50	50000	5000	0.9	50000	5555.56	4380.894	3802.543	578.351	0.8762
bottom	50	50000	5000	0.95	50000	2631.58	5292.701	4251.529	1041.171	1.0585
bottom	100	100000	10000	0.05	10000	1900000.0	333.183	333.183	0.0	0.0333
bottom	100	100000	10000	0.1	10000	900000.0	551.996	551.996	0.0	0.0552
bottom	100	100000	10000	0.2	10000	400000.0	889.709	889.709	0.0	0.089
bottom	100	100000	10000	0.3	10000	233333.33	1176.729	1176.729	0.0	0.1177
bottom	100	100000	10000	0.4	10000	150000.0	1450.283	1450.283	0.0	0.145
bottom	100	100000	10000	0.5	10000	100000.0	1731.778	1731.778	0.0	0.1732
bottom	100	100000	10000	0.6	10000	66666.67	2042.29	2042.29	0.0	0.2042
bottom	100	100000	10000	0.7	10000	42857.14	2413.316	2413.316	0.0	0.2413
bottom	100	100000	10000	0.8	10000	25000.0	2911.003	2911.003	0.0	0.2911
bottom	100	100000	10000	0.9	10000	11111.11	3747.914	3747.914	0.0	0.3748
bottom	100	100000	10000	0.95	10000	5263.16	4601.051	4601.051	0.0	0.4601
bottom	100	100000	10000	0.05	20000	1900000.0	543.234	542.505	0.729	0.0543
bottom	100	100000	10000	0.1	20000	900000.0	855.46	853.922	1.539	0.0855
bottom	100	100000	10000	0.2	20000	400000.0	1313.356	1309.896	3.46	0.1313
bottom	100	100000	10000	0.3	20000	233333.33	1690.757	1684.828	5.929	0.1691
bottom	100	100000	10000	0.4	20000	150000.0	2045.447	2036.231	9.216	0.2045
bottom	100	100000	10000	0.5	20000	100000.0	2407.986	2394.176	13.81	0.2408
bottom	100	100000	10000	0.6	20000	66666.67	2807.003	2786.319	20.684	0.2807
bottom	100	100000	10000	0.7	20000	42857.14	3284.542	3252.448	32.094	0.3285
bottom	100	100000	10000	0.8	20000	25000.0	3929.252	3874.509	54.743	0.3929
bottom	100	100000	10000	0.9	20000	11111.11	5031.811	4910.45	121.36	0.5032
bottom	100	100000	10000	0.95	20000	5263.16	6190.686	5941.704	248.982	0.6191
bottom	100	100000	10000	0.05	50000	1900000.0	955.589	952.313	3.276	0.0956
bottom	100	100000	10000	0.1	50000	900000.0	1412.084	1405.172	6.913	0.1412
bottom	100	100000	10000	0.2	50000	400000.0	2046.612	2031.08	15.532	0.2047
bottom	100	100000	10000	0.3	50000	233333.33	2554.283	2527.705	26.578	0.2554
bottom	100	100000	10000	0.4	50000	150000.0	3025.061	2983.816	41.245	0.3025
bottom	100	100000	10000	0.5	50000	100000.0	3502.821	3441.159	61.662	0.3503
bottom	100	100000	10000	0.6	50000	66666.67	4026.631	3934.594	92.037	0.4027
bottom	100	100000	10000	0.7	50000	42857.14	4652.563	4510.556	142.006	0.4653
bottom	100	100000	10000	0.8	50000	25000.0	5498.247	5258.663	239.584	0.5498
bottom	100	100000	10000	0.9	50000	11111.11	6951.152	6436.014	515.138	0.6951
bottom	100	100000	10000	0.95	50000	5263.16	8492.452	7489.963	1002.489	0.8492
