## Supplementary Table 4 for "Genomic Dimensionality Bounds Mixed-Model Association Power, Fine-Mapping Resolution, and Genomic Prediction Reliability"

Ne	N	M	M_loco	h2	h2_loco	cbar_full	cbar_loco	loco_upper_bound
20	5000	20000	18735	0.1	0.0937	0.3699	1.064	1.1034
20	10000	20000	18735	0.1	0.0937	0.2733	1.0752	1.1034
20	20000	20000	18735	0.1	0.0937	0.1946	1.0833	1.1034
20	50000	20000	18735	0.1	0.0937	0.1177	1.0914	1.1034
20	100000	20000	18735	0.1	0.0937	0.0776	1.0955	1.1034
20	5000	20000	18735	0.3	0.281	0.248	1.2927	1.3909
20	10000	20000	18735	0.3	0.281	0.1725	1.3239	1.3909
20	20000	20000	18735	0.3	0.281	0.1158	1.3459	1.3909
20	50000	20000	18735	0.3	0.281	0.0653	1.3657	1.3909
20	100000	20000	18735	0.3	0.281	0.0411	1.3751	1.3909
20	5000	20000	18735	0.5	0.4684	0.2156	1.6919	1.881
20	10000	20000	18735	0.5	0.4684	0.1453	1.7555	1.881
20	20000	20000	18735	0.5	0.4684	0.0947	1.799	1.881
20	50000	20000	18735	0.5	0.4684	0.0515	1.8365	1.881
20	100000	20000	18735	0.5	0.4684	0.0316	1.8538	1.881
50	5000	50000	46836	0.1	0.0937	0.5185	1.0497	1.1034
50	10000	50000	46836	0.1	0.0937	0.4039	1.062	1.1034
50	20000	50000	46836	0.1	0.0937	0.3012	1.0723	1.1034
50	50000	50000	46836	0.1	0.0937	0.1915	1.0838	1.1034
50	100000	50000	46836	0.1	0.0937	0.1303	1.09	1.1034
50	5000	50000	46836	0.3	0.281	0.3754	1.2452	1.3909
50	10000	50000	46836	0.3	0.281	0.2732	1.2855	1.3909
50	20000	50000	46836	0.3	0.281	0.1906	1.3167	1.3909
50	50000	50000	46836	0.3	0.281	0.1119	1.3477	1.3909
50	100000	50000	46836	0.3	0.281	0.0724	1.3629	1.3909
50	5000	50000	46836	0.5	0.4684	0.3371	1.5897	1.881
50	10000	50000	46836	0.5	0.4684	0.2374	1.6769	1.881
50	20000	50000	46836	0.5	0.4684	0.1605	1.7415	1.881
50	50000	50000	46836	0.5	0.4684	0.0909	1.8027	1.881
50	100000	50000	46836	0.5	0.4684	0.0575	1.8314	1.881
100	5000	100000	93672	0.1	0.0937	0.6754	1.0333	1.1034
100	10000	100000	93672	0.1	0.0937	0.552	1.0465	1.1034
100	20000	100000	93672	0.1	0.0937	0.4277	1.0593	1.1034
100	50000	100000	93672	0.1	0.0937	0.2824	1.074	1.1034
100	5000	100000	93672	0.3	0.281	0.5183	1.1889	1.3909
100	10000	100000	93672	0.3	0.281	0.3922	1.2386	1.3909
100	20000	100000	93672	0.3	0.281	0.2818	1.2816	1.3909
100	50000	100000	93672	0.3	0.281	0.1703	1.3244	1.3909
100	5000	100000	93672	0.5	0.4684	0.4731	1.4704	1.881
100	10000	100000	93672	0.5	0.4684	0.3464	1.5809	1.881
100	20000	100000	93672	0.5	0.4684	0.2408	1.6724	1.881
100	50000	100000	93672	0.5	0.4684	0.1401	1.759	1.881
