## Supplementary Table 5 for "Genomic Dimensionality Bounds Mixed-Model Association Power, Fine-Mapping Resolution, and Genomic Prediction Reliability"

Ne	M	Me	h2	N	S_A	S_B	SB_over_SA	U_B	gap	rel_gap
20	20000	2000	0.1	5000	184.4	0.556	0.00301	0.556	0.0	0.0006
20	20000	2000	0.1	10000	271.702	1.614	0.00594	1.617	0.002	0.0015
20	20000	2000	0.1	20000	385.488	3.73	0.00968	3.742	0.012	0.0032
20	20000	2000	0.1	50000	578.579	10.058	0.01738	10.144	0.086	0.0085
20	20000	2000	0.1	100000	755.86	20.501	0.02712	20.856	0.356	0.017
20	20000	2000	0.3	5000	369.877	2.14	0.00579	2.145	0.005	0.0023
20	20000	2000	0.3	10000	511.259	6.198	0.01212	6.234	0.035	0.0057
20	20000	2000	0.3	20000	680.676	14.249	0.02093	14.426	0.177	0.0123
20	20000	2000	0.3	50000	941.728	37.831	0.04017	39.063	1.232	0.0315
20	20000	2000	0.3	100000	1157.089	75.252	0.06504	80.18	4.928	0.0615
20	20000	2000	0.5	5000	533.965	4.977	0.00932	5.004	0.027	0.0053
20	20000	2000	0.5	10000	712.141	14.348	0.02015	14.538	0.19	0.0131
20	20000	2000	0.5	20000	913.96	32.682	0.03576	33.625	0.943	0.028
20	20000	2000	0.5	50000	1202.255	84.574	0.07035	90.885	6.311	0.0694
20	20000	2000	0.5	100000	1417.24	162.064	0.11435	185.983	23.918	0.1286
50	50000	5000	0.1	5000	259.268	0.0	0.0	0.0	0.0
50	50000	5000	0.1	10000	403.064	0.82	0.00203	0.82	0.0	0.0004
50	50000	5000	0.1	20000	599.562	2.749	0.00458	2.751	0.003	0.0009
50	50000	5000	0.1	50000	948.75	8.622	0.00909	8.645	0.022	0.0026
50	50000	5000	0.1	100000	1284.291	18.389	0.01432	18.488	0.1	0.0054
50	50000	5000	0.3	5000	563.026	0.0	0.0	0.0	0.0
50	50000	5000	0.3	10000	816.562	3.16	0.00387	3.164	0.004	0.0014
50	50000	5000	0.3	20000	1132.995	10.573	0.00933	10.611	0.037	0.0035
50	50000	5000	0.3	50000	1646.221	32.996	0.02004	33.325	0.33	0.0099
50	50000	5000	0.3	100000	2103.043	69.784	0.03318	71.229	1.445	0.0203
50	50000	5000	0.5	5000	842.775	0.0	0.0	0.0	0.0
50	50000	5000	0.5	10000	1179.498	7.359	0.00624	7.383	0.024	0.0032
50	50000	5000	0.5	20000	1580.015	24.549	0.01554	24.75	0.201	0.0081
50	50000	5000	0.5	50000	2196.587	75.924	0.03456	77.682	1.758	0.0226
50	50000	5000	0.5	100000	2714.576	158.302	0.05832	165.851	7.549	0.0455
100	100000	10000	0.1	5000	337.698	0.0	0.0	0.0	0.0
100	100000	10000	0.1	10000	551.996	0.0	0.0	0.0	0.0
100	100000	10000	0.1	20000	853.922	1.539	0.0018	1.539	0.0	0.0003
100	100000	10000	0.1	50000	1405.172	6.913	0.00492	6.92	0.007	0.001
100	100000	10000	0.1	100000	1946.304	14.775	0.00759	14.811	0.036	0.0024
100	100000	10000	0.1	200000	2598.905	31.293	0.01204	31.454	0.161	0.0051
100	100000	10000	0.3	5000	777.399	0.0	0.0	0.0	0.0
100	100000	10000	0.3	10000	1176.729	0.0	0.0	0.0	0.0
100	100000	10000	0.3	20000	1684.828	5.929	0.00352	5.936	0.007	0.0012
100	100000	10000	0.3	50000	2527.705	26.578	0.01051	26.685	0.107	0.004
100	100000	10000	0.3	100000	3297.105	56.567	0.01716	57.101	0.534	0.0094
100	100000	10000	0.3	200000	4176.004	118.863	0.02846	121.202	2.339	0.0193
100	100000	10000	0.5	5000	1182.797	0.0	0.0	0.0	0.0
100	100000	10000	0.5	10000	1731.778	0.0	0.0	0.0	0.0
100	100000	10000	0.5	20000	2394.176	13.81	0.00577	13.85	0.04	0.0029
100	100000	10000	0.5	50000	3441.159	61.662	0.01792	62.241	0.578	0.0093
100	100000	10000	0.5	100000	4356.368	130.267	0.0299	133.123	2.856	0.0215
100	100000	10000	0.5	200000	5356.664	270.029	0.05041	282.297	12.268	0.0435
