## Supplementary Table 6 for "Genomic Dimensionality Bounds Mixed-Model Association Power, Fine-Mapping Resolution, and Genomic Prediction Reliability"

Ne	M	h2	Me	rho	N_A_star	N_B_star	ratio_NB_NA	EIG98_over_4NeL
20	20000	0.1	849	0.98	7797	8623443	1106	0.424
20	20000	0.3	849	0.98	2021	2235707	1106	0.424
20	20000	0.5	849	0.98	866	958160	1106	0.424
50	50000	0.1	1952	0.98	17926	21638139	1207	0.39
50	50000	0.3	1952	0.98	4648	5609888	1207	0.39
50	50000	0.5	1952	0.98	1992	2404238	1207	0.39
100	100000	0.1	3786	0.98	34769	43307702	1246	0.379
100	100000	0.3	3786	0.98	9014	11227923	1246	0.379
100	100000	0.5	3786	0.98	3863	4811967	1246	0.379
