## Supplementary Table 7 for "Genomic Dimensionality Bounds Mixed-Model Association Power, Fine-Mapping Resolution, and Genomic Prediction Reliability"

Ne	M	h2	Me	rho	N_A_star	N_B_star	ratio_NB_NA	EIG99_over_4NeL
20	20000	0.1	1148	0.99	10436	16977048	1627	0.574
20	20000	0.3	1148	0.99	2706	4401457	1627	0.574
20	20000	0.5	1148	0.99	1160	1886339	1627	0.574
50	50000	0.1	2652	0.99	24109	42636569	1768	0.53
50	50000	0.3	2652	0.99	6250	11053925	1768	0.53
50	50000	0.5	2652	0.99	2679	4737397	1768	0.53
100	100000	0.1	5099	0.99	46354	85444182	1843	0.51
100	100000	0.3	5099	0.99	12018	22152195	1843	0.51
100	100000	0.5	5099	0.99	5150	9493798	1843	0.51
