## Supplementary Table 8 for "Genomic Dimensionality Bounds Mixed-Model Association Power, Fine-Mapping Resolution, and Genomic Prediction Reliability"

Ne	h2	N	R2_empirical_mean	R2_empirical_sd	R2_theory	ratio_emp_over_theory
Ne20	0.1	5000	0.6697	0.0424	0.6671	1.004
Ne20	0.1	10000	0.7545	0.0348	0.754	1.001
Ne20	0.1	20000	0.8248	0.0217	0.8249	1.0
Ne20	0.1	50000	0.8944	0.015	0.894	1.0
Ne20	0.3	5000	0.826	0.0228	0.8264	1.0
Ne20	0.3	10000	0.8773	0.0173	0.8793	0.998
Ne20	0.3	20000	0.9178	0.0115	0.9189	0.999
Ne20	0.3	50000	0.9538	0.0066	0.9543	1.0
Ne20	0.5	5000	0.8917	0.0143	0.8922	0.999
Ne20	0.5	10000	0.9261	0.0104	0.9274	0.999
Ne20	0.5	20000	0.9518	0.0061	0.9527	0.999
Ne20	0.5	50000	0.9738	0.0037	0.9743	0.999
Ne50	0.1	5000	0.5362	0.0418	0.5333	1.005
Ne50	0.1	10000	0.6392	0.034	0.6365	1.004
Ne50	0.1	20000	0.7354	0.0248	0.729	1.009
Ne50	0.1	50000	0.829	0.0127	0.8277	1.002
Ne50	0.3	5000	0.7332	0.0241	0.7373	0.994
Ne50	0.3	10000	0.807	0.0185	0.8087	0.998
Ne50	0.3	20000	0.8674	0.0124	0.8666	1.001
Ne50	0.3	50000	0.9208	0.0061	0.9216	0.999
Ne50	0.5	5000	0.8283	0.0156	0.8314	0.996
Ne50	0.5	10000	0.8801	0.0114	0.8813	0.999
Ne50	0.5	20000	0.92	0.0074	0.9198	1.0
Ne50	0.5	50000	0.9539	0.0036	0.9546	0.999
Ne100	0.1	5000	0.402	0.0339	0.3921	1.025
Ne100	0.1	10000	0.5144	0.027	0.5032	1.022
Ne100	0.1	20000	0.6233	0.0232	0.615	1.013
Ne100	0.1	50000	0.7518	0.0142	0.7458	1.008
Ne100	0.3	5000	0.6347	0.0235	0.6372	0.996
Ne100	0.3	10000	0.7259	0.0164	0.7254	1.001
Ne100	0.3	20000	0.8031	0.0121	0.8027	1.0
Ne100	0.3	50000	0.8816	0.0071	0.8808	1.001
Ne100	0.5	5000	0.7607	0.0161	0.7634	0.996
Ne100	0.5	10000	0.8265	0.0104	0.8268	1.0
Ne100	0.5	20000	0.8795	0.0073	0.8796	1.0
Ne100	0.5	50000	0.9302	0.0042	0.9299	1.0
